# Preterm birth is associated with xenobiotics and predicted by the vaginal metabolome

**DOI:** 10.1101/2021.06.14.448190

**Authors:** William F. Kindschuh, Federico Baldini, Martin C. Liu, Kristin D. Gerson, Jingqiu Liao, Harry H. Lee, Lauren Anton, Pawel Gajer, Jacques Ravel, Maayan Levy, Michal A. Elovitz, Tal Korem

**Author notes:** These authors contributed equally to this work (William F. Kindschuh, Federico Baldini, Martin C. Liu).

## Abstract

Spontaneous preterm birth (sPTB) is a leading cause of maternal and neonatal morbidity and mortality, yet both its prevention and early risk stratification are limited. The vaginal microbiome has been associated with PTB risk, possibly via metabolic or other interactions with its host. Here, we performed untargeted metabolomics on 232 vaginal samples, in which we have previously profiled the microbiota using 16S rRNA gene sequencing. Samples were collected at 20-24 weeks of gestation from women with singleton pregnancies, of which 80 delivered spontaneously before 37 weeks of gestation. We find that the vaginal metabolome correlates with the microbiome and separates into six clusters, three of which are associated with spontaneous preterm birth (sPTB) in Black women. Furthermore, while we identify five metabolites that associate with sPTB, another five associate with sPTB only when stratifying by race. We identify multiple microbial correlations with metabolites associated with sPTB, including intriguing correlations between vaginal bacteria that are considered sub-optimal and metabolites that were enriched in women who delivered at term. We propose that several sPTB-associated metabolites may be exogenous, and investigate another using metabolic models. Notably, we use machine learning models to predict sPTB risk using metabolite levels, weeks to months in advance, with high accuracy. We show that these predictions are more accurate than microbiome-based and maternal covariates-based models. Altogether, our results demonstrate the potential of vaginal metabolites as early biomarkers of sPTB and highlight exogenous exposures as potential risk factors for prematurity.
