## Supplementary table 1 for "Preterm birth is associated with xenobiotics and predicted by the vaginal metabolome"

Sample ID	Metabolomics Clusters
0052.V2	A
0123.V2	E
0139.V2	B
0160.V2	A
0168.V2	B
0183.V2	A
0184.V2	E
0245.V2	E
0254.V2	B
0273.V2	F
0285.V2	C
0286.V2	B
0303.V2	B
0313.V2	A
0316.V2	F
0323.V2	A
0334.V2	F
0337.V2	A
0338.V2	C
0342.V2	A
0348.V2	C
0370.V2	B
0374.V2	D
0378.V2	A
0381.V2	B
0390.V2	B
0398.V2	A
0406.V2	E
0407.V2	C
0409.V2	F
0412.V2	B
0417.V2	D
0422.V2	C
0427.V2	B
0436.V2	E
0440.V2	B
0441.V2	A
0443.V2	B
0451.V2	D
0452.V2	F
0455.V2	D
0457.V2	F
0460.V2	C
0462.V2	B
0463.V2	A
0466.V2	B
0469.V2	C
0475.V2	B
0477.V2	C
0486.V2	A
0490.V2	B
0494.V2	A
0505.V2	C
0508.V2	C
0514.V2	E
0520.V2	D
0522.V2	B
0523.V2	C
0524.V2	F
0527.V2	C
0528.V2	C
0536.V2	E
0537.V2	E
0538.V2	A
0541.V2	B
0542.V2	C
0543.V2	F
0549.V2	D
0550.V2	B
0551.V2	C
0554.V2	D
0559.V2	F
0560.V2	C
0565.V2	C
0566.V2	B
0578.V2	B
0580.V2	B
0605.V2	C
0607.V2	C
0614.V2	E
0620.V2	A
0622.V2	D
0626.V2	D
0627.V2	B
0634.V2	A
0639.V2	B
0642.V2	D
0645.V2	C
0649.V2	F
0650.V2	A
0663.V2	F
0669.V2	C
0670.V2	B
0671.V2	C
0682.V2	D
0699.V2	A
0704.V2	C
0709.V2	B
0711.V2	B
0718.V2	E
0750.V2	B
0756.V2	B
0773.V2	D
0790.V2	C
0792.V2	B
0801.V2	B
0805.V2	A
0806.V2	B
0808.V2	F
0809.V2	F
0817.V2	D
0818.V2	F
0828.V2	A
0845.V2	B
0846.V2	F
0848.V2	E
0849.V2	F
0852.V2	C
0855.V2	A
0858.V2	F
0862.V2	A
0864.V2	B
0867.V2	F
0872.V2	A
0876.V2	D
0890.V2	F
0892.V2	C
0898.V2	B
0899.V2	B
0900.V2	B
0901.V2	C
0928.V2	C
0934.V2	C
0945.V2	C
0960.V2	B
0961.V2	A
0962.V2	C
0963.V2	F
0969.V2	B
0980.V2	B
0982.V2	B
0990.V2	F
1000.V2	B
1001.V2	F
1004.V2	B
1007.V2	E
1008.V2	B
1009.V2	A
1010.V2	E
1013.V2	A
1019.V2	A
1020.V2	A
1023.V2	C
1026.V2	B
1027.V2	F
1031.V2	E
1033.V2	C
1042.V2	B
1045.V2	B
1049.V2	B
1052.V2	E
1053.V2	B
1056.V2	B
1058.V2	F
1062.V2	E
1065.V2	C
1068.V2	E
1073.V2	E
1085.V2	D
1086.V2	F
1087.V2	A
1089.V2	D
1116.V2	A
1122.V2	A
1126.V2	D
1149.V2	B
1159.V2	B
1167.V2	B
1210.V2	F
1215.V2	D
1229.V2	C
1243.V2	D
1269.V2	A
1286.V2	E
1319.V2	C
1327.V2	D
1342.V2	A
1361.V2	A
1362.V2	C
1366.V2	C
1374.V2	C
1386.V2	F
1399.V2	F
1401.V2	C
1413.V2	F
1416.V2	C
1419.V2	C
1425.V2	F
1427.V2	B
1429.V2	A
1430.V2	F
1431.V2	A
1435.V2	B
1441.V2	A
1468.V2	B
1469.V2	D
1494.V2	F
1512.V2	A
1515.V2	B
1517.V2	B
1526.V2	B
1532.V2	A
1540.V2	A
1546.V2	A
1550.V2	F
1567.V2	D
1577.V2	E
1594.V2	C
1601.V2	C
1627.V2	F
1638.V2	B
1653.V2	E
1656.V2	B
1665.V2	B
1669.V2	C
1696.V2	D
1727.V2	A
1742.V2	B
1750.V2	C
1753.V2	B
1754.V2	B
1811.V2	E
