## Supplementary table 3 for "Preterm birth is associated with xenobiotics and predicted by the vaginal metabolome"

Original Assignment	AGORA Match
Lactobacillus_iners	Lactobacillus_iners
Gardnerella_vaginalis	NA
Lactobacillus_crispatus	Lactobacillus_crispatus
Megasphaera_sp_2	Megasphaera_elsdenii
Lactobacillus_jensenii	Lactobacillus_jensenii
BVAB1	NA
Lactobacillus_gasseri	Lactobacillus_gasseri
Atopobium_vaginae	Atopobium_rimae
g_Prevotella	Prevotella_timonensis
Prevotella_amnii	Prevotella_timonensis
Sneathia_sanguinegens	NA
Prevotella_timonensis	Prevotella_timonensis
Prevotella_bivia	Prevotella_timonensis
Finegoldia_magna	Finegoldia_magna
Aerococcus_christensenii	NA
Anaerococcus_prevotii	Anaerococcus_prevotii
Peptoniphilus_sp	NA
BVAB2	NA
Lactobacillus_sp_9	NA
Bifidobacterium_longum	Bifidobacterium_longum
g_Megasphaera	Megasphaera_elsdenii
Bifidobacterium_breve	Bifidobacterium_breve
Streptococcus_agalactiae	Streptococcus_agalactiae
Lactobacillus_kitasatonis	NA
g_Slackia	NA
Lactobacillus_reuteri_frumenti	NA
Lactobacillus_paracasei_rhamnosus	NA
Gemella_haemolysans	Gemella_haemolysans
Corynebacterium_coyleae_lipophiloflavum	NA
Staphylococcus_epidermidis_aureus	NA
Corynebacterium_genitalium	NA
Corynebacterium_sundsvallense	NA
Lactobacillus_acidophilus	Lactobacillus_acidophilus
Mobiluncus_curtisii_mulieris	NA
Streptococcus_anginosus_constellatus	NA
Mycoplasma_hominis	Mycoplasma_hominis
g_Entomoplasma	NA
Bifidobacterium_dentium	Bifidobacterium_dentium
g_Alkaliphilus	NA
Streptococcus_oralis_cristatus	NA
Streptococcus_salivarius	Streptococcus_salivarius
Fusobacterium_nucleatum_simiae	NA
Corynebacterium_tuberculostearicum_pseudogenitalium	NA
g_Atopobium	Atopobium_rimae
Lactobacillus_amylovorus_ultunensis	NA
Prevotella_buccalis	Prevotella_timonensis
Corynebacterium_aurimucosum	Corynebacterium_aurimucosum
Eubacterium_Peptostreptococcus_Fusibacter_etal	NA
EscherichiaShigella_flexneri_dysenteriae	NA
Corynebacterium_amycolatum_lactis	NA
Lactobacillus_sp_3	NA
Peptostreptococcus_anaerobius	Peptostreptococcus_anaerobius
g_Clostridium	NA
Alloscardovia_omnicolens	NA
Oligella_urethralis	NA
Prevotella_denticola_multiformis	Prevotella_timonensis
Lactobacillus_coleohominis	Lactobacillus_coleohominis
Dialister_succinatiphilus	Dialister_succinatiphilus
Ureaplasma_urealyticum	Ureaplasma_urealyticum
Prevotella_nanceiensis	Prevotella_timonensis
Prevotella_corporis	Prevotella_timonensis
g_Clostridiisalibacter	NA
Actinomyces_neuii	NA
g_Corynebacterium	NA
g_Lactobacillus	NA
Porphyromonas_asaccharolytica	Porphyromonas_asaccharolytica
Haemophilus_influenzae_haemolyticus	NA
Howardella_ureilytica	NA
Porphyromonas_bennonis	NA
Enterococcus_faecalis	Enterococcus_faecalis
Jonquetella_anthropi	NA
Brevibacterium_ravenspurgense	NA
Corynebacterium_imitans	NA
Aggregatibacter_segnis_aphrophilus	NA
Fastidiosipila_sanguinis	NA
Lactobacillus_mucosae	Lactobacillus_mucosae
Megasphaera_elsdenii_micronuciformis	Megasphaera_elsdenii
Actinomyces_europaeus	NA
Corynebacterium_striatum	Corynebacterium_striatum
Prevotella_melaninogenica	Prevotella_timonensis
Faecalibacterium_prausnitzii_Cellulosilyticum_ruminicola	NA
Fusobacterium_equinum	NA
Bifidobacterium_bifidum	Bifidobacterium_bifidum
Haemophilus_pittmaniae	NA
Leptotrichia_buccalis_hofstadii	NA
Peptostreptococcus_stomatis	NA
Bifidobacterium_adolescentis	Bifidobacterium_adolescentis
Lactobacillus_pontis	NA
Enhydrobacter_aerosaccus	NA
Porphyromonas_catoniae	NA
Bifidobacterium_scardovii	Bifidobacterium_scardovii
Microbacterium_lacticum	NA
Dialister_micraerophilus	NA
Varibaculum_cambriense	Varibaculum_cambriense
Prevotella_disiens	Prevotella_timonensis
Dialister_propionicifaciens	NA
Campylobacter_ureolyticus	NA
Corynebacterium_jeikeium	NA
Caldicoprobacter_oshimai_Garciella_nitratireducens	NA
BVAB3	NA
Actinobaculum_schaalii	NA
Arthrobacter_cumminsii_albus	NA
Corynebacterium_thomssenii_2	NA
Corynebacterium_glucuronolyticum_pyruviciproducens	NA
g_Porphyromonas	NA
Propionimicrobium_lymphophilum	NA
Globicatella_sp	NA
Arcanobacterium_hippocoleae	NA
g_Dietzia	NA
g_Alishewanella	NA
Propionibacterium_acnes	Propionibacterium_acnes
Veillonella_sp_6	NA
Veillonella_sp_1	NA
Corynebacterium_simulans	NA
Actinomyces_hongkongensis	NA
Actinobaculum_massiliense	NA
Hydrogenophilus_Tepidiphilus	NA
Veillonella_genomosp	NA
g_Campylobacter	NA
Campylobacter_hominis	Campylobacter_hominis
Atopobium_deltae	Atopobium_rimae
g_Olsenella	NA
Lactobacillus_fermentum	Lactobacillus_fermentum
Facklamia_ignava	NA
Porphyromonas_somerae	Porphyromonas_somerae
Brevibacterium_paucivorans	NA
g_Eubacterium	NA
Desulfonispora_thiosulfatigenes_Pelotomaculum_thermopropionicum	NA
g_Humibacter	NA
Streptococcus_equinus_gallolyticus	NA
Moryella_indoligenes	NA
Dermabacter_hominis	NA
Corynebacterium_kroppenstedtii	Corynebacterium_kroppenstedtii
Bacteroides_vulgatus_dorei	NA
Prevotella_jejuni	Prevotella_timonensis
Corynebacterium_appendicis	NA
g_Barnesiella	NA
g_Bulleidia	NA
Slackia_exigua	Slackia_exigua
Veillonella_ratti_criceti	NA
Veillonella_parvula	Veillonella_parvula
Collinsella_aerofaciens	Collinsella_aerofaciens
Haemophilus_parainfluenzae_sputorum	NA
Acinetobacter_baumannii	Acinetobacter_baumannii
Corynebacterium_urealyticum	NA
Porphyromonas_sp_1	NA
Blautia_Robinsoniella_Faecalibacterium_etal	NA
Magnetococcus_Mariprofundus	NA
Lachnospira_pectinoschiza_Anaerostipes_hadrus	NA
Aerococcus_urinae	NA
g_Advenella	NA
Fastidiosipila_sp_1	NA
g_Hydrogenophilus	NA
Prevotella_sp_1	Prevotella_timonensis
Atopobium_minutum	Atopobium_rimae
Corynebacterium_xerosis_freneyi	NA
Roseburia_faecis_cecicola	NA
Nosocomiicoccus_ampullae	NA
Blautia_luti_obeum	NA
Propionibacterium_avidum	Propionibacterium_avidum
Actinomyces_turicensis	Actinomyces_turicensis
Anaeroglobus_geminatus	NA
Negativicoccus_succinicivorans	NA
Streptococcus_sp_4	NA
Prevotella_veroralis	Prevotella_timonensis
Mogibacterium_timidum	Mogibacterium_timidum
Ruminococcus_bromii	Ruminococcus_bromii
Veillonella_tobetsuensis	NA
g_Vitreoscilla	NA
Trueperella_bernardiae	NA
Arcanobacterium_sp_1	NA
Megasphaera_sp_1	Megasphaera_elsdenii
Arthrobacter_Brevibacterium_Actinomyces_etal	NA
Shewanella_algae_haliotis	NA
g_Coprococcus	NA
Klebsiella_pneumoniae_Buttiauxella_brennerae_Erwinia_persicina	NA
Prevotella_bergensis	Prevotella_timonensis
Pseudoflavonifractor_Saccharofermentans_Butyricicoccus_etal	NA
Enterococcus_Vagococcus_Tetragenococcus_etal	NA
Veillonella_sp_2	NA
Neisseria_flavescens_mucosa	NA
Oscillibacter_valericigenes	NA
Sporacetigenium_sp_1	NA
Acidaminococcus_intestinalis	NA
Prevotella_histicola	Prevotella_timonensis
Sutterella_morbirenis	NA
Bacteroides_uniformis	Bacteroides_uniformis
Neisseria_meningitidis	NA
Alloprevotella_rava_tannerae	NA
Atopobium_parvulum	Atopobium_rimae
Prevotella_Bacteroides_Porphyromonas_etal	Prevotella_timonensis
Streptococcus_parasanguinis	Streptococcus_parasanguinis
g_Tessaracoccus	NA
g_Gardnerella	NA
g_Ruminococcus	NA
Parasutterella_sp_1	NA
Lactobacillus_plantarum	Lactobacillus_plantarum
Blautia_sp_4	NA
Phascolarctobacterium_faecium	NA
Globicatella_sulfidifaciens	NA
g_Balneola	NA
Actinomyces_odontolyticus	Actinomyces_odontolyticus
Pyramidobacter_piscolens	Pyramidobacter_piscolens
Rothia_mucilaginosa	Rothia_mucilaginosa
Sutterella_sp_2	NA
Tannerella_forsythia	Tannerella_forsythia
Blautia_sp_2	NA
Granulicatella_adiacens	Granulicatella_adiacens
Rhodococcus_erythropolis	Rhodococcus_erythropolis
Prevotella_oris	Prevotella_timonensis
Scardovia_wiggsiae	NA
Dorea_longicatena	Dorea_longicatena
Ralstonia_pickettii_mannitolilytica	NA
g_Staphylococcus	NA
g_Veillonella	NA
Selenomonas_dianae_genomosp	NA
Eubacterium_limosum_Pseudoramibacter_alactolyticus	NA
Capnocytophaga_sp_1	NA
Bifidobacterium_pseudocatenulatum	Bifidobacterium_pseudocatenulatum
Dialister_invisus	Dialister_invisus
Corynebacterium_atypicum	NA
Prevotella_loescheii_shahii	Prevotella_timonensis
Streptococcus_equi	Streptococcus_equi
Chlamydia_trachomatis	NA
Bacteroides_caccae	Bacteroides_caccae
Neisseria_sicca_lactamica	NA
Leptotrichia_sp_1	NA
Dialister_pneumosintes	NA
