## Supplementary table 4 for "Preterm birth is associated with xenobiotics and predicted by the vaginal metabolome"

METABOLON ID	VMH ID
(R)-3-hydroxybutyrylcarnitine	3bcrn
1,2-dipalmitoyl-GPC (16:0/16:0)	kdolipid4
1-methyl-4-imidazoleacetate	3mlda
1-methyladenine	HC02216
1-methylhistidine	3mhis
1-methylnicotinamide	1mncam
1-stearoyl-GPC (18:0)	pcholste_hs
13-HODE + 9-HODE	M00336
2'-deoxyguanosine	dgsn
2,3-dihydroxyisovalerate	23dhmb
2-aminoadipate	L2aadp
2-hydroxybutyrate/2-hydroxyisobutyrate	2hb
2-hydroxyglutarate	M00653
2-methylcitrate/homocitrate	hcit
2-oxoarginine*	5g2oxpt
3-(4-hydroxyphenyl)lactate (HPLA)	34hpl
3-aminoisobutyrate	3aib
3-hydroxybutyrate (BHBA)	bhb
3-hydroxyisobutyrate	3hmp
3-sulfo-L-alanine	Lcyst
3-ureidopropionate	cala
4-acetamidobutanoate	4aabutn
4-acetamidophenylglucuronide	acmpglu
4-guanidinobutanoate	4gubut
4-hydroxybutyrate (GHB)	4ohbut
4-imidazoleacetate	im4ac
5-aminovalerate	5aptn
5-hydroxylysine	pcollg5hlys
5-methylthioadenosine (MTA)	5mta
5-oxoproline	5oxpro
acetylcarnitine (C2)	acrn
adenine	ade
adenosine	adn
3'-AMP	3amp
AMP	amp
adipate	adpac
agmatine	agm
alanine	ala_L
allantoin	alltn
alpha-ketoglutaramate*	HC00591
alpha-ketoglutarate	akg
alpha-tocopherol	avite1
androsterone sulfate	CE6031
arabinose	arab_D
arabitol/xylitol	xylt
arabonate/xylonate	xylnt
arginine	arg_L
asparagine	asn_L
aspartate	asp_L
azelate (C9-DC)	C08261
beta-alanine	ala_B
beta-hydroxyisovalerate	3hivac
betaine	glyb
betaine aldehyde	betald
butyrylcarnitine (C4)	c4crn
carnitine	crn
cholesterol sulfate	chsterols
choline	chol
phosphocholine	cholp
citraconate/glutaconate	glutcon
citrate	cit
citrulline	citr_L
creatine	creat
creatinine	crtn
cysteine	cys_L
cysteinylglycine	cgly
CDP-choline	cdpchol
cytosine	csn
dehydroepiandrosterone sulfate (DHEA-S)	dheas
deoxycarnitine	4tmeabutn
diacetylspermidine*	C03413
dihydroxyacetone phosphate (DHAP)	dhap
dimethylarginine (ADMA + SDMA)	dmlarg
dimethylglycine	dmgly
dopamine 3-O-sulfate	dopasf
estriol 16-glucuronide	estriolglc
ethylmalonate	ethmalac
formiminoglutamate	forglu
fructose	fru
Isobar: hexose diphosphates	fdp
fumarate	fum
galactosylglycerol	HC01444
gluconate	glcn
glucose	glc_D
glucose 6-phosphate	g6p
glucuronate	glcur
glutamate	glu_L
glutamine	gln_L
glutarate (C5-DC)	glutar
glutathione, oxidized (GSSG)	gthox
glycerate	glyc_R
glycerol 3-phosphate	glyc3p
glycerophosphoethanolamine	M02913
glycerophosphoglycerol	g3pg
glycerophosphorylcholine (GPC)	g3pc
glycine	gly
glycylleucine	glyleu
guanidinoacetate	gudac
guanine	gua
guanosine	gsn
gulonate*	guln
hippurate	bgly
histidine	his_L
hypotaurine	hyptaur
hypoxanthine	hxan
imidazole propionate	4izp
inosine	ins
isoleucine	ile_L
isovalerylglycine	CE4968
kynurenate	kynate
kynurenine	Lkynr
lactate	lac_L
leucine	leu_L
leucylglycine	leugly
lysine	lys_L
lyxonate	lyxnt
malate	mal_L
malonate	HC00319
maltopentaose	maltpt
maltose	malt
maltotetraose	M02451
maltotriose	malttr
mannitol/sorbitol	C01507
mannonate*	mana
mannose	man
methionine	met_L
methionine sulfoxide	metsox_S_L
myo-inositol	C00137
N(1)-acetylspermine	N1sprm
N-acetylaspartate (NAA)	Nacasp
N-acetylglucosamine/N-acetylgalactosamine	acgal
N-acetylglutamate	acglu
N-acetylisoleucine	acile_L
N-acetylleucine	acleu_L
N-acetylmethionine	C02712
N-acetylneuraminate	acnam
N-acetylputrescine	aprut
N-formylkynurenine	Lfmkynr
N1-Methyl-2-pyridone-5-carboxamide	M02505
N1-Methyl-4-pyridone-3-carboxamide	M02506
N6,N6,N6-trimethyllysine	tmlys
nicotinamide	ncam
NAD+	nadp
nicotinamide riboside	rnam
nicotinate	nac
o-cresol sulfate	pcs
octanoylcarnitine (C8)	c8crn
ornithine	orn
orotate	orot
palmitoylcarnitine (C16)	pmtcrn
pantothenate (Vitamin B5)	pnto_R
phenethylamine	peamn
phenylacetylglutamine	pheacgln
phenylalanine	phe_L
phenyllactate (PLA)	plac
phosphate	pi
phosphoethanolamine (PE)	ethamp
phytosphingosine	M02749
picolinate	C10164
pimelate (C7-DC)	pime
pipecolate	Lpipecol
proline	pro_L
propionylcarnitine (C3)	pcrn
putrescine	ptrc
pyridoxamine	pydam
pyridoxate	4pyrdx
pyruvate	pyr
quinolinate	quln
ribitol	rbt
ribose	rib_D
ribulose/xylulose	rbl_D
S-adenosylmethionine (SAM)	amet
S-methylmethionine	mmet
salicylate	4hbz
sebacate (C10-DC)	sebacid
sedoheptulose	M03165
serine	ser_L
spermidine	spmd
spermine	sprm
sphinganine	sphgn
sphingomyelin (d18:1/14:0, d16:1/16:0)*	sphmyln18114_hs
sphingomyelin (d18:1/20:0, d16:1/22:0)*	sphmyln18120_hs
sphingosine	sphings
suberate (C8-DC)	subeac
succinate	succ
sulfate*	so4
taurine	taur
threonate	thrnt
threonine	thr_L
thymine	thym
tiglyl carnitine (C5)	c51crn
trans-urocanate	urcan
tricarballylate	tcb
trimethylamine N-oxide	tmao
tryptophan	trp_L
tyramine	tym
tyrosine	tyr_L
uracil	ura
urate	urate
urea	urea
uridine	uri
valine	val_L
xanthine	xan
xylose	xyl_D
