## Supplementary table 5 for "Preterm birth is associated with xenobiotics and predicted by the vaginal metabolome"

	Tyramine_NMPCs
0052.V2	0.201825900833796
0122.V2	26.7575278709865
0123.V2	43.0186313024501
0133.V2	1.58054338554984
0139.V2	1.19154379497672
0160.V2	2.979021918679
0167.V2	10.2698764733975
0168.V2	0.265008515822046
0173.V2	50.5862713522945
0177.V2	4.03998549206256
0183.V2	0.08730337586303
0184.V2	5.40751198638134
0190.V2	0.48236292953402
0213.V2	16.8146205906108
0223.V2	0.194139304978989
0245.V2	84.3245040684176
0254.V2	0.39009335313358
0255.V2	12.5914401923271
0262.V2	0.160720364866734
0264.V2	0.072815764541247
0268.V2	0.929576754443588
0269.V2	2.15716455666143
0273.V2	74.4182697486908
0276.V2	0.043868703919316
0277.V2	22.6551723261337
0278.V2	36.9719791108892
0279.V2	0.409734997759415
0285.V2	0.644219900575195
0286.V2	0.123629816503012
0287.V2	0.33019516657771
0291.V2	9.22871535733191
0292.V2	0.089564402376254
0296.V2	0.270138211965218
0298.V2	17.4118534103852
0302.V2	1.58672657499199
0303.V2	92.6396461016948
0306.V2	0.082705330909107
0311.V2	0.15443460677011
0313.V2	0.074239746806825
0316.V2	33.6461725275101
0317.V2	5.82626452112004
0318.V2	0.104439851999587
0320.V2	0.063935705422182
0321.V2	0.036156418105747
0323.V2	0.241729466705124
0324.V2	0.053811828381072
0325.V2	6.86361858887369
0327.V2	0.18653184978325
0328.V2	0.035301421069335
0330.V2	0.384569446401542
0331.V2	0.138332696453517
0333.V2	0.344863020847129
0334.V2	62.3077897819314
0335.V2	1.65870714412154
0337.V2	103.750502722809
0338.V2	0.192545665840612
0339.V2	0
0342.V2	0.341285099502443
0345.V2	0.234624455987614
0348.V2	97.8188528285177
0349.V2	2.89491190426884
0350.V2	18.0991714922452
0353.V2	0.093239193768909
0356.V2	0.080748813480909
0358.V2	0.070478310236013
0361.V2	0.145697385992889
0362.V2	0.775544215074888
0363.V2	0.301837608813116
0364.V2	0.195490865584361
0365.V2	0.07143348345187
0366.V2	0.21120839068567
0369.V2	1.40488508091062
0370.V2	0
0371.V2	84.2507568365647
0374.V2	3.8154908745762
0375.V2	1.09537527898999
0376.V2	0.201353368619039
0377.V2	20.335459097011
0378.V2	0.418073884767068
0379.V2	339.971164718385
0380.V2	0.65748814358335
0381.V2	0.153103657401857
0383.V2	36.2416448955389
0384.V2	0.471540980948475
0385.V2	0.294937863560449
0386.V2	14.0916867825453
0387.V2	1.9164450959837
0388.V2	47.493828920148
0390.V2	0.071036300083961
0391.V2	0.160072659232242
0392.V2	1.41851778929617
0393.V2	0.233772655959683
0394.V2	0.129438267622504
0397.V2	2.8328410604604
0398.V2	0.108955535758469
0399.V2	0.332988485412216
0400.V2	0.155622205964278
0403.V2	16.1962368724533
0404.V2	1.10414009975705
0406.V2	97.54370479254
0407.V2	0.141114035799774
0409.V2	15.6449486946844
0411.V2	94.1753199450616
0412.V2	1.40776194248053
0416.V2	0.622839089638887
0417.V2	1.29178531912885
0420.V2	35.6497912829602
0422.V2	0.197095807130154
0424.V2	0.174600076217871
0426.V2	0.476693412831764
0427.V2	0.740511916661603
0428.V2	0.230472623545438
0431.V2	0.393204336262556
0433.V2	6.73296768701471
0436.V2	0.200614496545086
0439.V2	0.158654022304859
0440.V2	0.38033472603945
0441.V2	2.12096193726006
0442.V2	29.1722417735461
0443.V2	0.231111618360273
0444.V2	0.092784516881807
0445.V2	93.0192220919664
0446.V2	10.650513246156
0447.V2	0.080110533000834
0449.V2	0.414387858367718
0450.V2	0.676738273930823
0451.V2	0.618193838934644
0452.V2	8.73324779888151
0455.V2	28.6699767450582
0457.V2	14.7117369656129
0460.V2	72.5520692304915
0462.V2	19.9484570700698
0463.V2	0.585789499376574
0464.V2	0.041377849968626
0466.V2	0.083337365660441
0468.V2	0.321702454993215
0469.V2	82.4682151350871
0470.V2	2.33070252429332
0471.V2	44.4019500471147
0475.V2	0.207662424155046
0476.V2	1.76122065727702
0477.V2	1.27031805958575
0478.V2	9.53233900873227
0479.V2	0.108363734645195
0481.V2	0.194361143384185
0482.V2	0.139922925135693
0483.V2	64.5232655921586
0484.V2	0.944683469688243
0486.V2	1.53844504450933
0487.V2	17.7535029849093
0488.V2	53.8639500659428
0490.V2	9.1965736742668
0491.V2	3.31684000475036
0493.V2	0.079520048678774
0494.V2	0.509301806076451
0497.V2	10.6789509757057
0499.V2	32.7021549649407
0500.V2	0.036695995727314
0503.V2	0.06055222328348
0505.V2	11.9811521023421
0506.V2	27.282182819087
0507.V2	0.492946038647347
0508.V2	45.3112443852285
0509.V2	0.222883538994665
0510.V2	26.7489497021963
0512.V2	0.118419389720884
0514.V2	0.450494212491094
0516.V2	0.149899470553919
0517.V2	4.04708153517674
0518.V2	0.17439108670942
0520.V2	13.5808998002587
0521.V2	23.2629896725035
0522.V2	0.210628809449759
0523.V2	11.9562689421945
0524.V2	77.8707511348464
0526.V2	0.089184023762527
0527.V2	0.118982243955088
0528.V2	63.5118982990896
0529.V2	0.032292522673288
0532.V2	0.582584409919036
0533.V2	21.4193642374985
0535.V2	0.370231417825835
0536.V2	56.5500739048327
0537.V2	0.060029403231624
0538.V2	0.142595316254415
0539.V2	0.520740718543834
0541.V2	0.093150552078328
0542.V2	0.165143624709003
0543.V2	48.5315159037821
0544.V2	0
0545.V2	30.3596953525748
0546.V2	0.090085070914938
0547.V2	3.78082481205456
0549.V2	102.839680016172
0550.V2	2.95815401824382
0551.V2	1.8621118095698
0552.V2	0.554021270354156
0553.V2	150.827921956788
0554.V2	0.455462146862146
0555.V2	0.368272466146891
0557.V2	0.572072414394711
0558.V2	1.22534798378308
0559.V2	100.323492166323
0560.V2	0.210594661849427
0561.V2	0.350370384073813
0563.V2	36.8543079178967
0565.V2	2.60156474110227
0566.V2	0.653286837159612
0567.V2	0.335071109305204
0568.V2	0.331147567307198
0569.V2	0
0570.V2	0
0571.V2	0
0572.V2	0
0573.V2	7.17369800629592
0574.V2	7.18148720243948
0577.V2	8.70530959261532
0578.V2	0.23334971536201
0580.V2	0.342656858003693
0598.V2	0
0600.V2	1.17140586002938
0602.V2	1.09533562129718
0603.V2	10.1684357216129
0605.V2	3.55216857673395
0606.V2	3.01278820795437
0607.V2	1.79234898422794
0614.V2	15.1214601546941
0616.V2	12.2722004143902
0617.V2	0.524508322073189
0618.V2	3.07213751356608
0620.V2	3.14097727920421
0622.V2	8.18836190087575
0624.V2	15.2495306095748
0626.V2	4.94033683744226
0627.V2	0.426843899466917
0629.V2	2.11424073954583
0631.V2	26.3162892916368
0632.V2	2.84786985793949
0633.V2	2.40648810171081
0634.V2	3.68223140795396
0635.V2	66.9632839785704
0639.V2	0.855367442436432
0641.V2	0.735856120566382
0642.V2	4.14675817019327
0643.V2	0.27141853118269
0644.V2	45.501854381271
0645.V2	14.9335959010027
0648.V2	7.70030428513132
0649.V2	14.2323303335462
0650.V2	1.8346720888984
0653.V2	35.6722319133112
0654.V2	3.89361920101453
0658.V2	15.6664832899473
0663.V2	32.4217279688362
0665.V2	57.7019519591702
0667.V2	73.0225599444759
0668.V2	38.9362437732379
0669.V2	3.05480117931029
0670.V2	28.2347843385555
0671.V2	16.4267386290649
0674.V2	5.13128534912119
0682.V2	5.9518683010798
0683.V2	13.9712865420662
0685.V2	1.45792551369868
0687.V2	0.568676209566433
0688.V2	0.227762772688607
0690.V2	43.5285312299309
0692.V2	62.4421020157363
0694.V2	80.7777414071038
0698.V2	1.32354814206144
0699.V2	11.0180588023553
0704.V2	3.48012070603852
0709.V2	0.344716787516973
0711.V2	85.5750797725636
0713.V2	1.03599847832038
0714.V2	24.0175422558491
0718.V2	185.877573388012
0723.V2	0.542956655725334
0733.V2	31.2769236399604
0741.V2	3.39937483439724
0750.V2	0
0755.V2	2.9258873350775
0756.V2	20.5889517401849
0759.V2	4.48477462885501
0760.V2	0.704337072726162
0771.V2	13.3510531285632
0773.V2	26.7849214336918
0779.V2	15.5203350443574
0780.V2	6.67714084728175
0783.V2	6.96643470242782
0786.V2	3.79569284120169
0787.V2	26.1618147949503
0790.V2	9.1707567915455
0792.V2	0.404113995269199
0793.V2	91.1040513817175
0801.V2	15.2726660878562
0805.V2	0.22339985591168
0806.V2	0.541341920665786
0807.V2	1.42641928736498
0808.V2	44.5988280663219
0809.V2	76.7147988133668
0810.V2	1.09299372949886
0811.V2	16.952149192583
0813.V2	0.321909398884259
0817.V2	0.212723732594327
0818.V2	74.1355791535618
0820.V2	338.153133954577
0823.V2	2.2911968270929
0828.V2	0.487486963485594
0830.V2	0.13296068319687
0832.V2	10.2664649252977
0834.V2	0.125523739807363
0835.V2	10.5607737276549
0836.V2	0.370993659176406
0837.V2	0.481743777117117
0841.V2	58.7506811945577
0843.V2	1.71328960672679
0845.V2	9.68472249717581
0846.V2	53.368288838825
0848.V2	0.389160002994117
0849.V2	66.5577913991681
0850.V2	53.7009993182676
0852.V2	1.86365425978613
0853.V2	0.270161514312122
0855.V2	0.360533497457823
0856.V2	16.0597733189231
0857.V2	6.72617830268973
0858.V2	28.6680533752292
0862.V2	0.205003563845366
0863.V2	0.396728555695063
0864.V2	0.247077865390338
0866.V2	0.534479957118378
0867.V2	15.2284789064538
0869.V2	49.2716613214563
0872.V2	0.199000898419172
0873.V2	16.3672937345416
0875.V2	0.113515226507843
0876.V2	22.83058445369
0879.V2	83.9682300334796
0881.V2	2.96209223536937
0882.V2	0.275095115856061
0885.V2	0.696183080233254
0887.V2	45.7805559431081
0889.V2	24.322617309512
0890.V2	57.264630342893
0892.V2	1.78210054477904
0893.V2	75.1852435342673
0896.V2	0.114818620771416
0897.V2	47.3938064476872
0898.V2	21.4157294705509
0899.V2	0.159961984049573
0900.V2	0.313990563312473
0901.V2	0.286335019596777
0905.V2	11.9216729643256
0911.V2	31.5360347362221
0918.V2	0.117431579512754
0919.V2	4.65093641276712
0928.V2	0.308208349086044
0934.V2	2.54741459447723
0935.V2	95.2246485369164
0938.V2	0.59154385460829
0942.V2	NA
0944.V2	0.171118332883452
0945.V2	80.0259847391251
0951.V2	0.714725749927879
0960.V2	0.366837875323995
0961.V2	0
0962.V2	37.1260049024017
0963.V2	32.4964541484103
0969.V2	388.100928371197
0970.V2	0.154350342935572
0978.V2	1.34398794213632
0980.V2	0
0982.V2	0.150414107850565
0985.V2	0.474865931187878
0989.V2	0
0990.V2	6.91561323303483
0995.V2	11.1506984303874
0996.V2	49.8606994470547
1000.V2	1.43443522159885
1001.V2	22.7676827880165
1004.V2	2.42698695042668
1006.V2	1.01708171871314
1007.V2	340.270103417968
1008.V2	0.516640756695324
1009.V2	1.05141636964152
1010.V2	7.9988945808019
1011.V2	1.09479088074113
1012.V2	0.620933265953681
1013.V2	0.636098028792276
1017.V2	0.057395756395749
1019.V2	65.4419260875056
1020.V2	4.26505689945191
1023.V2	0.256197419619639
1024.V2	63.7137228609447
1025.V2	43.2300337590857
1026.V2	4.29455978380554
1027.V2	63.369073747557
1030.V2	0.187242072798881
1031.V2	3.64544502912042
1033.V2	9.99559946161912
1036.V2	0.317111115107878
1042.V2	13.3264757293997
1045.V2	0.248054893504445
1049.V2	0.085112187426148
1051.V2	1.57402737047903
1052.V2	4.74269419106599
1053.V2	0
1056.V2	3.2556242297951
1058.V2	42.7327010277013
1062.V2	3.15081810989011
1063.V2	1.01342742669829
1065.V2	49.0015106082276
1068.V2	0
1069.V2	0
1070.V2	101.805004507936
1073.V2	17.4373176201168
1085.V2	2.52227063383475
1086.V2	19.5002454998664
1087.V2	0.55628839139456
1089.V2	12.9093329032258
1092.V2	34.9017373823299
1093.V2	0
1109.V2	0.252750010837076
1116.V2	5.69883353592525
1119.V2	28.0120260804106
1121.V2	4.63938721883176
1122.V2	0.066604051242166
1125.V2	0
1126.V2	0
1127.V2	159.683130151389
1141.V2	1.57637770573228
1149.V2	0
1154.V2	0
1159.V2	0
1167.V2	0
1175.V2	0
1176.V2	7.77464699029122
1185.V2	0
1205.V2	10.6283533044847
1210.V2	10.6723857342287
1215.V2	32.5434889937032
1226.V2	2.77994491183881
1228.V2	0
1229.V2	0.190783107178618
1243.V2	25.8448692396109
1244.V2	0.473180679536654
1247.V2	0
1249.V2	0
1252.V2	1.02481390633079
1259.V2	116.321409597224
1264.V2	21.7709646771129
1265.V2	1.79051593428528
1269.V2	0.193271591084567
1270.V2	0
1280.V2	23.5394929757036
1282.V2	19.5246700175404
1286.V2	0.201505441194058
1311.V2	7.95741853736945
1314.V2	1.71971671388098
1319.V2	20.1170304410081
1327.V2	81.0919884711489
1342.V2	0
1343.V2	0.1843001133293
1361.V2	0.060563801266085
1362.V2	6.37865117822003
1366.V2	39.4029019378816
1373.V2	0
1374.V2	116.836291760719
1386.V2	26.2337918489554
1399.V2	29.3444168141593
1400.V2	80.1495620208912
1401.V2	6.13932893060837
1413.V2	45.8312694297924
1415.V2	0
1416.V2	52.7474451098819
1419.V2	4.37375018875878
1420.V2	0.732456351595374
1424.V2	0
1425.V2	28.1952296516779
1427.V2	2.68423926839091
1428.V2	3.19511942831321
1429.V2	0
1430.V2	30.9389762198759
1431.V2	0.111256633044945
1435.V2	0.953578878920439
1438.V2	0
1441.V2	0.369409778896284
1449.V2	5.48280091240872
1455.V2	3.19164373614956
1456.V2	0
1464.V2	0.836081433429285
1468.V2	0.160032787043065
1469.V2	15.8803880203866
1471.V2	52.0924567116081
1474.V2	10.8070639849889
1479.V2	9.1035108778234
1490.V2	36.6179187738658
1491.V2	137.521310014927
1494.V2	62.9858799529964
1496.V2	2.38496053565393
1505.V2	1.03607381653933
1512.V2	1.01678485445404
1515.V2	0
1517.V2	5.83702105646626
1518.V2	67.5061705212199
1523.V2	30.5840820757862
1525.V2	4.21714325168693
1526.V2	0.891521921364301
1527.V2	0.223122829297949
1532.V2	0
1540.V2	0.450545013559349
1546.V2	1.00393211752782
1549.V2	69.4652863855645
1550.V2	27.4535172400281
1552.V2	4.76335026318759
1567.V2	21.5964010495134
1577.V2	0
1594.V2	14.4202799449289
1600.V2	13.3075376182392
1601.V2	126.072450629942
1609.V2	0
1625.V2	0
1627.V2	101.262888509898
1638.V2	0.498144769725855
1642.V2	12.5793694775634
1652.V2	0
1653.V2	51.7079324303118
1656.V2	1.11240611821256
1665.V2	1.18036760897155
1669.V2	86.1427613881135
1670.V2	2.21308897936319
1696.V2	0
1706.V2	5.72057754704736
1709.V2	0
1717.V2	0
1727.V2	5.77086087891416
1742.V2	62.4863071242419
1750.V2	3.88389326909839
1753.V2	3.21532661616686
1754.V2	0
1756.V2	34.8479710606061
1811.V2	115.876251404612
