## Supplementary table 6 for "Preterm birth is associated with xenobiotics and predicted by the vaginal metabolome"

Feature Engineering	clinical	Microbiome: Black women	Microbiome: Non-Black women	Metabolomics: Black women	Metabolomics: Non-Black women	Combination: Non-Black women	Combination: Black women
transformation	Nothing	Log absolute abundances	Log absolute abundances	Nothing	Nothing	Log absolute abundances	Log absolute abundances
Imputation	FALSE	FALSE	FALSE	TRUE	TRUE	TRUE	TRUE
Imputation method	median	median	mean	mean	mean	mean	mean
Feature filtering	FALSE	FALSE	TRUE	FALSE	TRUE	TRUE	FALSE
Feature filtering threshold			0.6		0.65	0.7
SHAP-based feature selection	FALSE	FALSE	TRUE	FALSE	FALSE	FALSE	FALSE
SHAP-based feature selection threshold			0.9
Spearman-based feature selection	TRUE	FALSE	TRUE	TRUE	TRUE	TRUE	TRUE
Spearman-based feature selection threshold	0.76		0.85	0.8	0.85	0.85	0.9
PCA	FALSE	FALSE	FALSE	FALSE	FALSE	TRUE	TRUE
Number of PCs						25	50
LightGBM Hyperparameters
learning_rate	0.0005	0.01	0.05	0.01	0.03	0.025	0.02
num_iterations	3500	2000	3100	540	550	650	560
num_leaves	48	54	91	47	29	13	68
min_data_in_leaf	25	20	17	24	1	1	24
max_depth	7	9	9	5	4	4	7
max_bin	101	330	255	255	255	255	255
bagging_fraction	0.642535638	0.779989169	1	1	1	1	1
feature_fraction	0.886958617	0.960529454	1	0.95	0.95	1	0.95
